# Endocrine persistence in ER+ breast cancer is accompanied by metabolic vulnerability in oxidative phosphorylation

**DOI:** 10.1101/2024.09.26.615177

**Authors:** Steven Tau, Mary D. Chamberlin, Huijuan Yang, Jonathan D. Marotti, Alyssa M. Roberts, Melissa M. Carmichael, Lauren Cressey, Christo Dragnev, Eugene Demidenko, Riley A. Hampsch, Shannon M. Soucy, Fred Kolling, Kimberley S. Samkoe, James V. Alvarez, Arminja N. Kettenbach, Todd W. Miller

## Abstract

Despite adjuvant treatment with endocrine therapies, estrogen receptor-positive (ER+) breast cancers recur in a significant proportion of patients. Recurrences are attributable to clinically undetectable endocrine-tolerant persister cancer cells that retain tumor-forming potential. Therefore, strategies targeting such persister cells may prevent recurrent disease. Using CRISPR-Cas9 genome-wide knockout screening in ER+ breast cancer cells, we identified a survival mechanism involving metabolic reprogramming with reliance upon mitochondrial respiration in endocrine-tolerant persister cells. Quantitative proteomic profiling showed reduced levels of glycolytic proteins in persisters. Metabolic tracing of glucose revealed an energy-depleted state in persisters where oxidative phosphorylation was required to generate ATP. A phase II clinical trial was conducted to evaluate changes in mitochondrial markers in primary ER+/HER2-breast tumors induced by neoadjuvant endocrine therapy (NCT04568616). In an analysis of tumor specimens from 32 patients, tumors exhibiting residual cell proliferation after aromatase inhibitor-induced estrogen deprivation with letrozole showed increased mitochondrial content. Genetic profiling and barcode lineage tracing showed that endocrine-tolerant persistence occurred stochastically without genetic predisposition. Mice bearing cell line- and patient-derived xenografts were used to measure the anti-tumor effects of mitochondrial complex I inhibition in the context of endocrine therapy. Pharmacological inhibition of complex I suppressed the tumor-forming potential of persisters and synergized with the anti-estrogen fulvestrant to induce regression of patient-derived xenografts. These findings indicate that mitochondrial metabolism is essential in endocrine-tolerant persister ER+ breast cancer cells and warrant the development of treatment strategies to leverage this vulnerability in the context of endocrine-sensitive disease.

**Statement of Significance:** Endocrine-tolerant persister cancer cells that survive endocrine therapy can cause recurrent disease. Persister cells exhibit increased energetic dependence upon mitochondria for survival and tumor re-growth potential.
