## Supplementary material for "Endocrine persistence in ER+ breast cancer is accompanied by metabolic vulnerability in oxidative phosphorylation": Suppl Table 1

### Sheet: Sheet1
Supplemental table 1: Primers used for sequencing MCF7 barcoded cells
Name	Sequence
Celltracker-50M-PCR1-fwd	TTCCCTACACGACGCTCTTCCGATCTTCGAGGTTCAGAGTTCTACAGTCCG
Celltracker-50M-PCR1-rev	CAGACGTGTGCTCTTCCGATCTTTCAAGCAAAAGACGGCATACG
P5_1	AATGATACGGCGACCACCGAGATCTACACATATGCGCACACTCTTTCCCTACACGACGCTC
P5_2	AATGATACGGCGACCACCGAGATCTACACTGGTACAGACACTCTTTCCCTACACGACGCTC
P5_3	AATGATACGGCGACCACCGAGATCTACACAACCGTTCACACTCTTTCCCTACACGACGCTC
P5_4	AATGATACGGCGACCACCGAGATCTACACTAACCGGTACACTCTTTCCCTACACGACGCTC
P5_5	AATGATACGGCGACCACCGAGATCTACACGAACATCGACACTCTTTCCCTACACGACGCTC
P7_1	CAAGCAGAAGACGGCATACGAGATCTGATCGTGTGACTGGAGTTCAGACGTGTG
P7_2	CAAGCAGAAGACGGCATACGAGATACTCTCGAGTGACTGGAGTTCAGACGTGTG
P7_3	CAAGCAGAAGACGGCATACGAGATTGAGCTAGGTGACTGGAGTTCAGACGTGTG
P7_4	CAAGCAGAAGACGGCATACGAGATGAGACGATGTGACTGGAGTTCAGACGTGTG
P7_5	CAAGCAGAAGACGGCATACGAGATCTTGTCGAGTGACTGGAGTTCAGACGTGTG
