## Supplementary material for "Endocrine persistence in ER+ breast cancer is accompanied by metabolic vulnerability in oxidative phosphorylation": Suppl Table 2

### Sheet: GSE20181 entire list
Supplemental table 2: Lists of gene sets used to generate R values
S100A9
S100A8
COX6C
IFI6
ISG15
IFI27
CD36
TMSB10
IER3
MYC
KRT19
CYBA
CRABP2
KRT17
NCL
MYL6
S100A10
NME1
GAPDH
LY6E
ZFP36L1
IER5
HSP90AA1
MIF
RPS3
PPIB
KRT10
DHRS2
KRT18
DBI
KRT8
PTMA
B2M
GNAS
UQCRQ
CCND1
SOX4
CD59
TSC22D1
DDX21
HSP90AB1
RPL38
RPL19
PSME1
RPLP1
PA2G4
CSRP1
ATAD2
ENO1
LDHA
PSMA7
SLC9A3R1
DDIT4
ASS1
TUBA1B
UBB
HNRNPA2B1
CA12
LAPTM4A
DERL1
CEBPB
DSP
HES1
CDV3
IFITM1
S100A13
HSPA1A
IFITM3
BRD2
PSMD6
HSP90B1
ENY2
SNRPD2
PSMA4
NOLC1
APRT
MGP
TNFRSF11B
CLDN4
DST
FTH1
NUCB2
ATP1B1
MLPH
CD55
SLC39A6
CEACAM5
ALCAM
S100P
GPRC5A
TACSTD2
CEACAM6
SYTL2
BCAS1
GDF15
NEAT1

### Sheet: GSE20181 minus cell cycle
S100A9
S100A8
COX6C
IFI6
ISG15
IFI27
CD36
TMSB10
IER3
KRT19
CYBA
CRABP2
KRT17
NCL
MYL6
S100A10
NME1
GAPDH
LY6E
ZFP36L1
IER5
MIF
PPIB
KRT10
DHRS2
DBI
KRT8
PTMA
B2M
GNAS
UQCRQ
CD59
TSC22D1
DDX21
HSP90AB1
RPL38
RPL19
PSME1
RPLP1
PA2G4
CSRP1
ATAD2
ENO1
LDHA
PSMA7
SLC9A3R1
DDIT4
ASS1
HNRNPA2B1
CA12
LAPTM4A
DERL1
CEBPB
DSP
HES1
CDV3
IFITM1
S100A13
HSPA1A
IFITM3
BRD2
PSMD6
HSP90B1
ENY2
SNRPD2
PSMA4
APRT
MGP
TNFRSF11B
CLDN4
DST
FTH1
NUCB2
ATP1B1
MLPH
CD55
SLC39A6
CEACAM5
ALCAM
S100P
GPRC5A
TACSTD2
CEACAM6
SYTL2
BCAS1
GDF15

### Sheet: GSE111563 entire list
S100A9
S100A8
COX6C
IFI6
ISG15
IFI27
CD36
TMSB10
IER3
MYC
KRT19
CYBA
CRABP2
NDUFB9
KRT17
NCL
MYL6
S100A10
NME1
GAPDH
LY6E
ZFP36L1
NME2
IER5
HSP90AA1
MIF
RPS3
PPIB
KRT10
DHRS2
DBI
KRT8
PTMA
B2M
GNAS
UQCRQ
CCND1
SOX4
CD59
TSC22D1
NDUFS5
DDX21
HSP90AB1
RPL38
RPL19
PSME1
RPLP1
PA2G4
CSRP1
ATAD2
ENO1
LDHA
SLC9A3R1
DDIT4
ASS1
TUBA1B
UBB
HNRNPA2B1
CA12
LAPTM4A
DERL1
CEBPB
DSP
HES1
CDV3
IFITM1
S100A13
HSPA1A
IFITM3
BRD2
PSMD6
HSP90B1
ENY2
SNRPD2
PSMA4
NOLC1
APRT
MGP
TNFRSF11B
CLDN4
DST
FTH1
NUCB2
ATP1B1
C6orf141
MLPH
CD55
SLC39A6
CEACAM5
ALCAM
S100P
GPRC5A
TACSTD2
SYTL2
BCAS1
GDF15

### Sheet: GSE111563 minus cell cycle
S100A9
S100A8
COX6C
IFI6
ISG15
IFI27
CD36
TMSB10
IER3
KRT19
CYBA
CRABP2
NDUFB9
KRT17
NCL
MYL6
S100A10
NME1
GAPDH
LY6E
ZFP36L1
NME2
IER5
MIF
PPIB
KRT10
DHRS2
DBI
KRT8
PTMA
B2M
GNAS
UQCRQ
CD59
TSC22D1
NDUFS5
DDX21
HSP90AB1
RPL38
RPL19
PSME1
RPLP1
PA2G4
CSRP1
ATAD2
ENO1
LDHA
SLC9A3R1
DDIT4
ASS1
HNRNPA2B1
CA12
LAPTM4A
DERL1
CEBPB
DSP
HES1
CDV3
IFITM1
S100A13
HSPA1A
IFITM3
BRD2
PSMD6
HSP90B1
ENY2
SNRPD2
PSMA4
APRT
MGP
TNFRSF11B
CLDN4
DST
FTH1
NUCB2
ATP1B1
C6orf141
MLPH
CD55
SLC39A6
CEACAM5
ALCAM
S100P
GPRC5A
TACSTD2
SYTL2
BCAS1
GDF15
