## Supplementary material for "Endocrine persistence in ER+ breast cancer is accompanied by metabolic vulnerability in oxidative phosphorylation": Suppl Table 3

### Sheet: Sheet1
Supplemental table 3: Breast cancer cell line subtyping from Depmap
Depmap ID	Cell Line Name	Primary Disease	Lineage	Lineage Subtype	Molecular subtype
ACH-000019	MCF7	Breast Cancer	Breast	Breast Carcinoma	ER+
ACH-000028	KPL1	Breast Cancer	Breast	Breast Carcinoma	ER+
ACH-000097	ZR751	Breast Cancer	Breast	Breast Ductal Carcinoma	ER+
ACH-000147	T47D	Breast Cancer	Breast	Breast Ductal Carcinoma	ER+
ACH-000330	EFM19	Breast Cancer	Breast	Breast Ductal Carcinoma	ER+
ACH-000352	HCC1428	Breast Cancer	Breast	Breast Carcinoma	ER+
ACH-000783	CAMA1	Breast Cancer	Breast	Breast Carcinoma	ER+
ACH-000876	MDAMB415	Breast Cancer	Breast	Breast Carcinoma	ER+
ACH-000277	HCC1419	Breast Cancer	Breast	Breast Ductal Carcinoma	ER+ HER2+
ACH-000934	MDAMB361	Breast Cancer	Breast	Breast Carcinoma	ER+ HER2+
ACH-001396	SUM52PE	Breast Cancer	Breast	Breast Carcinoma	ER+ HER2+
ACH-000017	SKBR3	Breast Cancer	Breast	Breast Carcinoma	HER2+
ACH-000248	AU565	Breast Cancer	Breast	Breast Adenocarcinoma	HER2+
ACH-000554	UACC893	Breast Cancer	Breast	Breast Ductal Carcinoma	HER2+
ACH-000725	HCC202	Breast Cancer	Breast	Breast Ductal Carcinoma	HER2+
ACH-000859	HCC1954	Breast Cancer	Breast	Breast Ductal Carcinoma	HER2+
ACH-002399	21NT	Breast Cancer	Breast	Breast Carcinoma	HER2+
ACH-001065	EVSAT	Breast Cancer	Breast	Breast Carcinoma	PR+
ACH-000111	HCC1187	Breast Cancer	Breast	Breast Ductal Carcinoma	TNBC
ACH-000148	HS578T	Breast Cancer	Breast	Breast Carcinoma	TNBC
ACH-000212	CAL120	Breast Cancer	Breast	Breast Carcinoma	TNBC
ACH-000223	HCC1937	Breast Cancer	Breast	Breast Ductal Carcinoma	TNBC
ACH-000258	DU4475	Breast Cancer	Breast	Breast Carcinoma	TNBC
ACH-000276	HCC38	Breast Cancer	Breast	Breast Ductal Carcinoma	TNBC
ACH-000288	BT549	Breast Cancer	Breast	Breast Ductal Carcinoma	TNBC
ACH-000374	HCC1143	Breast Cancer	Breast	Breast Ductal Carcinoma	TNBC
ACH-000573	MDAMB436	Breast Cancer	Breast	Breast Carcinoma	TNBC
ACH-000621	MDAMB157	Breast Cancer	Breast	Breast Ductal Carcinoma	TNBC
ACH-000624	HCC1806	Breast Cancer	Breast	Breast Ductal Carcinoma	TNBC
ACH-000668	HCC70	Breast Cancer	Breast	Breast Ductal Carcinoma	TNBC
ACH-000699	HCC1395	Breast Cancer	Breast	Breast Ductal Carcinoma	TNBC
ACH-000711	JIMT1	Breast Cancer	Breast	Breast Ductal Carcinoma	TNBC
ACH-000721	HMC18	Breast Cancer	Breast	Breast Carcinoma	TNBC
ACH-000768	MDAMB231	Breast Cancer	Breast	Breast Carcinoma	TNBC
ACH-000849	MDAMB468	Breast Cancer	Breast	Breast Carcinoma	TNBC
ACH-000856	CAL51	Breast Cancer	Breast	Breast Carcinoma	TNBC
ACH-000910	MDAMB453	Breast Cancer	Breast	Breast Carcinoma	TNBC
ACH-001389	SUM1315MO2	Breast Cancer	Breast	Breast Ductal Carcinoma	TNBC
ACH-001390	SUM149PT	Breast Cancer	Breast	Breast Ductal Carcinoma	TNBC
ACH-001391	SUM159PT	Breast Cancer	Breast	Breast Carcinoma	TNBC
ACH-001394	SUM229PE	Breast Cancer	Breast	Breast Carcinoma	TNBC
ACH-001419	VP229	Breast Cancer	Breast	Breast Ductal Carcinoma	TNBC
ACH-001819	MFM223	Breast Cancer	Breast	Breast Ductal Carcinoma	TNBC
ACH-001820	COLO824	Breast Cancer	Breast		TNBC
ACH-002179	OCUBM	Breast Cancer	Breast	Breast Carcinoma	TNBC
