## Supplementary material for "Endocrine persistence in ER+ breast cancer is accompanied by metabolic vulnerability in oxidative phosphorylation": Suppl Table 4

### Sheet: Hallmark Oxid. Phos.
Supplemental table 4: Genes used in GOBO survival analysis
Gene/Probe ID
ABCB7
ACAA1
ACAA2
ACADM
ACADSB
ACADVL
ACAT1
ACO2
AFG3L2
AIFM1
ALAS1
ALDH6A1
ATP1B1
ATP6AP1
ATP6V0B
ATP6V0C
ATP6V0E1
ATP6V1C1
ATP6V1D
ATP6V1E1
ATP6V1F
ATP6V1G1
ATP6V1H
BAX
BCKDHA
BDH2
CASP7
COX10
COX11
COX15
COX17
COX4I1
COX5A
COX5B
COX6A1
COX6B1
COX6C
COX7A2
COX7A2L
COX7B
COX7C
COX8A
CPT1A
CS
CYB5A
CYB5R3
CYC1
CYCS
DECR1
DLAT
DLD
ECH1
ECHS1
ETFA
ETFB
ETFDH
FDX1
FH
FXN
GLUD1
GOT2
GPI
GPX4
GRPEL1
HADHA
HADHB
HCCS
HSD17B10
HSPA9
HTRA2
IDH1
IDH2
IDH3A
IDH3B
IDH3G
IMMT
ISCA1
ISCU
LDHA
LRPPRC
MAOB
MDH1
MDH2
MFN2
MGST3
MRPL11
MRPL15
MRPL34
MRPS11
MRPS12
MRPS15
MRPS30
MTRF1
MTRR
MTX2
NDUFA1
NDUFA2
NDUFA3
NDUFA4
NDUFA5
NDUFA6
NDUFA7
NDUFA8
NDUFA9
NDUFAB1
NDUFB1
NDUFB2
NDUFB3
NDUFB4
NDUFB5
NDUFB6
NDUFB7
NDUFB8
NDUFC1
NDUFC2
NDUFS1
NDUFS2
NDUFS3
NDUFS4
NDUFS6
NDUFS7
NDUFS8
NDUFV1
NDUFV2
NNT
NQO2
OAT
OGDH
OPA1
OXA1L
PDHA1
PDHB
PDHX
PDK4
PDP1
PHB2
PHYH
PMPCA
POLR2F
POR
PRDX3
RETSAT
RHOT1
RHOT2
SDHB
SDHC
SDHD
SLC25A11
SLC25A12
SLC25A20
SLC25A3
SLC25A4
SLC25A5
SLC25A6
SUCLA2
SUCLG1
SUPV3L1
SURF1
TCIRG1
TIMM10
TIMM13
TIMM17A
TIMM50
TIMM8B
TIMM9
TOMM22
UQCRB
UQCRC1
UQCRC2
UQCRFS1
UQCRH
UQCRQ
VDAC1
VDAC2
VDAC3

### Sheet: KEGG Oxid. Phos.
Gene/Probe ID
COX17
TCIRG1
COX4I1
COX5B
COX6A1
COX6A2
COX6B1
COX6C
COX7A1
COX7A2
COX7B
COX7C
COX8A
COX10
COX11
COX15
CYC1
ATP6V0E2
ATP6V0A2
PPA2
UQCRQ
NDUFS7
NDUFA1
NDUFA2
NDUFA3
NDUFA4
NDUFA5
NDUFA6
NDUFA7
NDUFA8
NDUFA9
NDUFAB1
NDUFB1
NDUFB2
NDUFB3
NDUFB4
NDUFB5
NDUFB6
NDUFB7
NDUFB8
NDUFC1
NDUFC2
NDUFS1
NDUFS2
NDUFS3
NDUFV1
NDUFS4
NDUFS5
NDUFS6
NDUFS8
NDUFV2
ATP12A
ATP4A
ATP4B
ATP6V0A4
ATP6V1D
ATP6V1H
ATP6V1A
ATP6V1B1
ATP6V1B2
ATP6V0C
ATP6V1C1
ATP6V1E1
ATP6V0B
ATP6V1G2
ATP6V0A1
ATP6AP1
PPA1
NDUFA4L2
SDHB
SDHC
SDHD
LHPP
UQCRB
UQCRC1
UQCRC2
UQCRFS1
UQCRH
ATP6V0E1
ATP6V0D1
COX7A2L
ATP6V1F
COX5A
ATP6V1G1
