## Supplementary material for "Endocrine persistence in ER+ breast cancer is accompanied by metabolic vulnerability in oxidative phosphorylation": Suppl Table 10

### Sheet: Sheet1
Supplemental table 10: Flux tracing of MCF7 cells
F6P
		259.022	260.026	261.029	262.033	263.036	264.039	265.043	Abund
Sample ID	SampleGroups	m+0	m+1	m+2	m+3	m+4	m+5	m+6	Sum
S00064226	E2 glucose	1521745	11494	0	0	0	0	0	1533239
S00064227	E2 glucose	2141800	15785	0	0	0	0	0	2157585
S00064228	E2 glucose	2922134	15200	0	0	0	0	0	2937334
S00064229	HD glucose	4047110	35570	0	0	0	0	0	4082680
S00064230	HD glucose	1609930	5095	0	0	0	0	0	1615025
S00064231	HD glucose	167938	3048	0	0	0	0	0	170986
2PG/3PG
		184.986	185.989	186.992	187.996	Abund
File Name	SampleGroups	m+0	m+1	m+2	m+3	Sum
S00064226	E2 glucose	12613	0	0	164995	177608
S00064227	E2 glucose	91657	0	0	5053982	5145639
S00064228	E2 glucose	17262	1033	0	860013	878308
S00064229	HD glucose	201086	4178	0	1393740	1599004
S00064230	HD glucose	1019404	22631	0	4378473	5420508
S00064231	HD glucose	12739	0	0	52946	65685
sn-Glycero-3-phosphate
		171.006	172.01	173.013	174.016	Abund
Sample ID	SampleGroups	m+0	m+1	m+2	m+3	Sum
S00064226	E2 glucose	1254253	22871	0	22011240	23288364
S00064227	E2 glucose	562091	0	0	9292293	9854384
S00064228	E2 glucose	577913	9159	0	7893119	8480191
S00064229	HD glucose	1648729	15319	0	7384057	9048105
S00064230	HD glucose	2093699	31978	0	7205429	9331106
S00064231	HD glucose	2059016	21512	0	10509690	12590218
Citrate/isocitrate
		191.02	192.023	193.026	194.03	195.033	196.036	197.04	Abund
File Name	SampleGroups	m+0	m+1	m+2	m+3	m+4	m+5	m+6	Sum
S00064226	E2 glucose	15441330	0	6569155	328645	292999	285367	0	22917496
S00064227	E2 glucose	19509170	0	7826968	397699	322998	351011	0	28407846
S00064228	E2 glucose	3783839	0	1670234	135353	116359	117484	0	5823269
S00064229	HD glucose	44174090	0	4802823	1048444	169109	211177	0	50405643
S00064230	HD glucose	62318100	0	8311600	1809495	369261	385750	0	73194206
S00064231	HD glucose	29544200	0	3311172	835157	124914	150005	0	33965448
Succinate
		117.019	118.023	119.026	120.029	121.033	Abund
File Name	SampleGroups	m+0	m+1	m+2	m+3	m+4	Sum
S00064226	E2 glucose	16112750	0	1461903	62707	0	17637360
S00064227	E2 glucose	12489780	0	992164	36272	0	13518216
S00064228	E2 glucose	11222880	0	1088017	52359	111995	12475251
S00064229	HD glucose	15021310	26108	700434	31415	0	15779267
S00064230	HD glucose	16951830	0	1092880	53760	0	18098470
S00064231	HD glucose	12687990	0	628920	29032	0	13345942
Malate
		133.014	134.018	135.021	136.024	137.028	Abund
File Name	SampleGroups	m+0	m+1	m+2	m+3	m+4	Sum
S00064226	E2 glucose	77115420	0	2797176	2706985	86778	82706359
S00064227	E2 glucose	59928090	0	2193747	2359571	74640	64556048
S00064228	E2 glucose	68507530	0	3857871	3841036	213950	76420387
S00064229	HD glucose	69159670	0	1435119	3137332	42121	73774242
S00064230	HD glucose	65295190	0	1922267	3251270	75057	70543784
S00064231	HD glucose	74755380	11570	1751323	3491960	58903	80069136
R5P
File Name	SampleGroups	m+0	m+1	m+2	m+3	m+4	m+5	Sum
S00064226	E2 glucose	300053	18128	0	89905	0	1376557	1784643
S00064227	E2 glucose	57880	920	40974	40900	0	1181122	1321796
S00064228	E2 glucose	33846	1999	27028	23080	0	915019	1000972
S00064229	HD glucose	295964	6349	92089	109815	0	1555471	2059688
S00064230	HD glucose	409505	9527	153297	169909	0	1518956	2261194
S00064231	HD glucose	475845	22896	34417	76502	0	1190410	1800070
E4P
		199.001	200.005	201.008	202.011	203.015	Abund
File Name	SampleGroups	m+0	m+1	m+2	m+3	m+4	Sum
S00064226	E2 glucose	7031	0	0	0	88744	95775
S00064227	E2 glucose	3336	0	0	0	20566	23902
S00064228	E2 glucose	5567	0	0	0	28403	33970
S00064229	HD glucose	20585	7580	0	0	65450	93615
S00064230	HD glucose	33509	15005	0	15537	130834	194885
S00064231	HD glucose	34166	19643	0	20023	181701	255533
S7P
		289.033	290.036	291.04	292.043	293.046	294.05	295.053	296.056	Abund
File Name	SampleGroups	m+0	m+1	m+2	m+3	m+4	m+5	m+6	m+7	Sum
S00064226	E2 glucose	0	0	148469	31589	87460	264613	0	3174402	3706533
S00064227	E2 glucose	61710	6663	33850	0	32511	22764	0	433844	591342
S00064228	E2 glucose	44101	9082	23437	18995	23724	15905	0	750226	885470
S00064229	HD glucose	50243	0	234910	43058	152237	193649	0	1433505	2107602
S00064230	HD glucose	148452	0	493370	99787	336271	586640	0	2821860	4486380
S00064231	HD glucose	118848	0	665471	80471	350420	836841	0	4324418	6376469
Fructose 1,6-bisphosphate
									Abund
File Name	SampleGroups	m+0	m+1	m+2	m+3	m+4	m+5	m+6	Sum
S00064226	E2 glucose	0	0	148469	31589	87460	264613	0	532131
S00064227	E2 glucose	61710	6663	33850	0	32511	22764	0	157498
S00064228	E2 glucose	44101	9082	23437	18995	23724	15905	0	135244
S00064229	HD glucose	50243	0	234910	43058	152237	193649	0	674097
S00064230	HD glucose	148452	0	493370	99787	336271	586640	0	1664520
S00064231	HD glucose	118848	0	665471	80471	350420	836841	0	2052051
Glutathione - reduced
		306.077	307.08	308.083	309.087	310.09	311.093	312.097	313.1	314.103	315.107	316.11	Abund
Sample ID	SampleGroups	m+0	m+1	m+2	m+3	m+4	m+5	m+6	m+7	m+8	m+9	m+10	Sum
S00064226	E2 glucose	14591850	0	0	0	396375	7428	0	0	0	0	0	14995653
S00064227	E2 glucose	11704150	0	0	0	919370	53027	0	0	0	0	0	12676547
S00064228	E2 glucose	20559980	0	0	0	643450	40761	0	0	0	0	0	21244191
S00064229	HD glucose	15940070	0	0	0	427330	22460	0	0	0	0	0	16389860
S00064230	HD glucose	13761010	0	0	0	300905	21284	0	0	0	0	0	14083199
S00064231	HD glucose	15317030	0	0	0	333952	10228	0	0	0	0	0	15661210
FAD
		784.15	785.153	786.157	Abund
File Name	SampleGroups	m+0	m+1	m+2	Sum
S00064226	E2 glucose	161474	1738	2666	165878
S00064227	E2 glucose	127981	0	0	127981
S00064228	E2 glucose	129242	5013	0	134255
S00064229	HD glucose	397304	0	1144	398448
S00064230	HD glucose	344766	691	282	345739
S00064231	HD glucose	334815	0	0	334815
Acetyl CoA							Abund
File Name	SampleGroups	m+0	m+1	m+2	m+3	m+4	Sum
S00064226	E2 glucose	62330	1257	6035	109	0	69731
S00064227	E2 glucose	48226	1987	7411	0	513	58137
S00064228	E2 glucose	51775	254	5926	418	0	58373
S00064229	HD glucose	67005	0	3228	323	0	70556
S00064230	HD glucose	62093	317	3414	0	0	65824
S00064231	HD glucose	68690	784	3239	0	75	72788
NAD
		662.102	663.105	664.109	665.112	666.115	667.119	Abund
Sample ID	SampleGroups	m+0	m+1	m+2	m+3	m+4	m+5	Sum
S00064226	E2 glucose	7273498	0	0	2940	162	45876	7322476
S00064227	E2 glucose	5814256	0	0	2167	2046	44397	5862866
S00064228	E2 glucose	7291118	0	0	10178	0	90616	7391912
S00064229	HD glucose	9216491	0	0	0	3390	20996	9240877
S00064230	HD glucose	9313125	0	0	0	1587	40258	9354970
S00064231	HD glucose	9930571	0	0	0	2195	24410	9957176
NADP
		742.068	743.072	744.075	745.078	746.082	747.085	Abund
Sample ID	SampleGroups	m+0	m+1	m+2	m+3	m+4	m+5	Sum
S00064226	E2 glucose	235725	2804	0	0	0	0	238529
S00064227	E2 glucose	168427	155	2491	0	0	0	171073
S00064228	E2 glucose	215845	3319	0	741	107	1230	221242
S00064229	HD glucose	369953	112	2408	738	1237	0	374448
S00064230	HD glucose	372077	1249	0	256	4052	0	377634
S00064231	HD glucose	412876	0	0	492	838	855	415061
AMP
		346.056	347.059	348.063	349.066	350.069	351.073	Abund
Sample ID	SampleGroups	m+0	m+1	m+2	m+3	m+4	m+5	Sum
S00064226	E2 glucose	7273498	0	0	2940	162	45876	7322476
S00064227	E2 glucose	5814256	0	0	2167	2046	44397	5862866
S00064228	E2 glucose	7291118	0	0	10178	0	90616	7391912
S00064229	HD glucose	9216491	0	0	0	3390	20996	9240877
S00064230	HD glucose	9313125	0	0	0	1587	40258	9354970
S00064231	HD glucose	9930571	0	0	0	2195	24410	9957176
ADP
		426.022	427.025	428.029	429.032	430.036	431.039	Abund
File Name	SampleGroups	m+0	m+1	m+2	m+3	m+4	m+5	Sum
S00064226	E2 glucose	7273498	0	0	2940	162	45876	7322476
S00064227	E2 glucose	5814256	0	0	2167	2046	44397	5862866
S00064228	E2 glucose	7291118	0	0	10178	0	90616	7391912
S00064229	HD glucose	9216491	0	0	0	3390	20996	9240877
S00064230	HD glucose	9313125	0	0	0	1587	40258	9354970
S00064231	HD glucose	9930571	0	0	0	2195	24410	9957176
ATP
File Name	SampleGroups	m+0	m+1	m+2	m+3	m+4	m+5	Sum
S00064226	E2 glucose	31152790	0	22606	32857	0	673030	31881283
S00064227	E2 glucose	18236850	0	2982	24232	0	342253	18606317
S00064228	E2 glucose	31377440	0	0	21689	0	611950	32011079
S00064229	HD glucose	22694280	0	27875	26266	6636	136120	22891177
S00064230	HD glucose	22630630	0	22954	19585	2402	179936	22855507
S00064231	HD glucose	29435820	0	42583	38269	9517	265181	29791370
Aspartate
		132.03	133.034	134.037	135.04	136.044	Abund
File Name	SampleGroups	m+0	m+1	m+2	m+3	m+4	Sum
S00064226	E2 glucose	12870250	0	1146068	27727	29150	14073195
S00064227	E2 glucose	14503490	0	1312909	43489	30888	15890776
S00064228	E2 glucose	13261190	0	1526097	82980	80350	14950617
S00064229	HD glucose	14354800	0	693689	44153	20721	15113363
S00064230	HD glucose	14442230	0	899149	73599	32428	15447406
S00064231	HD glucose	12750760	0	725522	40263	20355	13536900
Glutamic acid
		146.046	147.049	148.053	149.056	150.059	151.063	Abund
File Name	SampleGroups	m+0	m+1	m+2	m+3	m+4	m+5	Sum
S00064226	E2 glucose	12870250	0	1146068	27727	29150	6466	14079661
S00064227	E2 glucose	14503490	0	1312909	43489	30888	13097	15903873
S00064228	E2 glucose	13261190	0	1526097	82980	80350	24612	14975229
S00064229	HD glucose	14354800	0	693689	44153	20721	648	15114011
S00064230	HD glucose	14442230	0	899149	73599	32428	9985	15457391
S00064231	HD glucose	12750760	0	725522	40263	20355	2096	13538996
Lactate
		89.0244	90.0278	91.0311	92.0345	Abund
File Name	SampleGroups	m+0	m+1	m+2	m+3	Sum
S00064226	E2 glucose	12870250	0	1146068	27727	14044045
S00064227	E2 glucose	14503490	0	1312909	43489	15859888
S00064228	E2 glucose	13261190	0	1526097	82980	14870267
S00064229	HD glucose	14354800	0	693689	44153	15092642
S00064230	HD glucose	14442230	0	899149	73599	15414978
S00064231	HD glucose	12750760	0	725522	40263	13516545
Pyruvate
		89.0244	90.0278	91.0311	92.0345	Abund
File Name	SampleGroups	m+0	m+1	m+2	m+3	Sum
S00064226	E2 glucose	27777	0	0	732362	760139
S00064227	E2 glucose	16073	0	0	201601	217674
S00064228	E2 glucose	16478	0	0	546174	562652
S00064229	HD glucose	26255	368	0	318318	344941
S00064230	HD glucose	36390	0	0	298277	334667
S00064231	HD glucose	25093	672	0	294368	320133
