## Supplementary material for "Endocrine persistence in ER+ breast cancer is accompanied by metabolic vulnerability in oxidative phosphorylation": Suppl Table 11

### Sheet: Sheet1
Supplemental table 11: GSEA of IACS-enriched clusters derived from scRNA-seq
Cluster 1
pathway	pval	padj	log2err	ES	NES	size	leadingEdge
GOBP_ATP_SYNTHESIS_COUPLED_PROTON_TRANSPORT	2.81e-11	5.29e-08	0.863415	-0.766804	-3.87862	26	ATP5PF ATP5MF ATP5MC3 ATP5F1E ATP5PD ATP5MC2 ATP5F1C ATP5ME ATP5MG ATP5PO ATP5PB ATP5F1A ATP5F1EP2 ATP5F1B STOML2 ATP5MC1 ATP5F1D
GOBP_MITOCHONDRIAL_ATP_SYNTHESIS_COUPLED_PROTON_TRANSPORT	2.45e-11	5.29e-08	0.863415	-0.835652	-3.51219	19	ATP5PF ATP5MF ATP5F1E ATP5PD ATP5F1C ATP5ME ATP5MG ATP5PO ATP5PB ATP5F1A ATP5F1EP2 ATP5F1B STOML2 ATP5F1D
GOBP_RIBOSOMAL_LARGE_SUBUNIT_ASSEMBLY	1.48e-10	1.86e-07	0.826657	-0.729223	-3.64439	27	RPL10L RPL38 RPLP0P6 RPL11 RRS1 RPL3 RPL24 DDX28 RPL5 RPL6 RPL10 RPLP0 RPL23A NOP53 MRPL20 BRIX1 NLE1
GOBP_ESTABLISHMENT_OF_PROTEIN_LOCALIZATION_TO_MITOCHONDRIAL_MEMBRANE	3.1e-08	2.92e-05	0.719513	-0.602909	-3.09364	29	TIMM10 TIMM8B ROMO1 CALM3 TOMM22 PDCD5 TIMM9 HSPA4 HSP90AA1 TOMM70 NDUFA13 MOAP1 BAX BBC3 TIMM10B TIMM8A MAIP1
GOBP_REGULATION_OF_INTRINSIC_APOPTOTIC_SIGNALING_PATHWAY_BY_P53_CLASS_MEDIATOR	9.41e-08	7.08e-05	0.704976	-0.570983	-3.04904	30	MIF UBB ZNF385A EIF5A RPL26 MYC TRIAP1 TAF9B HNRNPK ING2 TAF9 MSX1 KDM1A RPS7
GOBP_DETECTION_OF_STIMULUS_INVOLVED_IN_SENSORY_PERCEPTION	1.17e-07	7.34e-05	0.704976	0.513769	1.57193	140	OR1L8 TAS2R46 TAS2R13 OR4Q3 OR4D2 OR10Z1 OR5H14 NTRK1 PIGR OR4N2 TAS2R31 SLC24A4 TAS2R30 OR6C75 OR2W6P STRC OR10G3 OR7A17 OR8G1 CST4 OR11H2 OR2C3 OR51M1 OR7G2 OR10D3 TMC1 OR11G2 GNAT2 HTR2A TMC2 OR1I1 OR10K2 OR3A2 TAS2R43 TAS2R20 OR8G3P OR10T2 OR2L2 TAS2R19 KCNK4 OR5AS1 OR6C4 ADGRV1 FFAR4 RHO TAS2R38 CHRNA9 OR8A1 OR2A5 TAS2R14 OR4D1 NTSR1 OR4D9 OR2G6 OR52K1 EYS OR4K17 PPEF2 OR5AU1 PHF24 PKD1L3 TA…
GOBP_REGULATION_OF_MRNA_3_END_PROCESSING	1.73e-07	9.3e-05	0.690132	-0.5846	-2.91629	28	NELFE ZFP36L1 NUDT21 PAF1 NCBP2 LEO1 CTR9 SNRPA PAPOLA BARD1 RNF20 RNF40 AHCYL1 CDC73 VIRMA HSF1 CPSF6 CDK9 ZC3H3 YTHDC1 NCBP1 ZC3H14 CPSF7 SUPT5H CPEB1 CCNT1 CPEB3 DHX36
GOBP_MULTIVESICULAR_BODY_ORGANIZATION	2.15e-07	0.00010133	0.690132	-0.549442	-2.98306	31	CHMP1B RAB11A CHMP2A CHMP4B CHMP5 CHMP4C VPS25 CHMP2B CHMP3 RAB27A TSG101 MVB12A SNF8 VPS28 CHMP4A VPS4B
GOBP_VIRAL_RELEASE_FROM_HOST_CELL	3e-07	0.00012524	0.674963	-0.573134	-2.8591	28	CHMP1B TRIM31 CHMP2A CHMP4B CHMP5 RAB7A CHMP4C CHMP2B CHMP3 TSG101 PC PPIA TRIM62 CAV2 CHMP4A VPS4B
GOBP_SENSORY_PERCEPTION_OF_CHEMICAL_STIMULUS	4.38e-07	0.00015153	0.674963	0.518851	1.57971	120	OR1L8 TAS2R46 TAS2R13 OR4Q3 OR4D2 OR10Z1 OR5H14 PIGR OR4N2 TAS2R31 SLC24A4 TAS2R30 OR6C75 OR2W6P OR10G3 OR7A17 OR8G1 CST4 OR11H2 OR2C3 OR51M1 OR7G2 OR10D3 OR11G2 GNAT2 OR1I1 OR10K2 OR3A2 TAS2R43 DRD2 TAS2R20 OR8G3P OR10T2 OR2L2 TAS2R19 OR5AS1 OR6C4 FFAR4 TAS2R38 OBP2B OR8A1 OR2A5 TAS2R14 OR4D1 OR4D9 OR2G6 OR52K1 OR4K17 CFAP69 OR5AU1 PKD1L3 TAS2R10 OR2A25 OR2V1 OR52A1 CST1 OR1D2 OR2AT4 GNAT1 OR4F1…
Cluster 3
pathway	pval	padj	log2err	ES	NES	size	leadingEdge
HALLMARK_EPITHELIAL_MESENCHYMAL_TRANSITION	2.27527e-29	1.20248e-25	1.40995	-0.628828	-3.00643	200	NT5E GPX7 CDH2 SFRP1 SERPINE1 FBLN5 EDIL3 VCAM1 GAS1 ACTA2 PRRX1 FBLN1 LOXL2 MGP ELN AREG COL8A2 PCOLCE2 MMP2 ADAM12 FMOD ECM1 SPARC THY1 MYL9 SFRP4 IL6 FBN1 SLIT3 VIM CDH11 WIPF1 COL5A2 TNC ABI3BP BGN COL11A1 THBS2 COL1A1 POSTN FAP LAMA2 INHBA FBLN2 ID2 LUM CALD1 FSTL1 NNMT COL1A2 MMP3 LRP1 ECM2 MMP14 CXCL1 ANPEP LGALS1 LOX GJA1 BASP1 VCAN DPYSL3 MMP1 PCOLCE COL12A1 CXCL12 COL4A1 COL3A1 SNAI2 DC…
HALLMARK_ESTROGEN_RESPONSE_LATE	3.15814e-22	8.34538e-19	1.22105	-0.573632	-2.74502	199	S100A9 PTGES ASCL1 TRIM29 LTF HSPB8 PGR CCN5 KCNK5 RAB31 GJB3 DHRS2 PLAC1 CHST8 FRK CA12 AREG CXCL14 ACOX2 FABP5 BCL2 GAL SLC26A2 ASS1 NMU CCNA1 ID2 KIF20A TPD52L1 SGK1 CDC6 ALDH3B1 SLC9A3R1 CXCL12 MYB OPN3 COX6C IMPA2 NPY1R SLC7A5 GINS2 CAV1 PPIF ATP2B4 HR RET CLIC3 CDC20 GPER1 TH FKBP4 PCP4 TFPI2 TST TOP2A RAPGEFL1 TIAM1 DYNLT3 NXT1 SCARB1 DNAJC12 PDCD4 SERPINA3 NBL1 PRLR MAPK13 ETFB ADD3 OLFM1…
HALLMARK_E2F_TARGETS	7.82129e-22	1.37785e-18	1.21254	-0.570737	-2.7287	200	PLK1 CENPM CDC25A BIRC5 SUV39H1 CCNB2 RAD51AP1 HMMR PTTG1 TK1 DEPDC1 CDKN3 CHEK1 DLGAP5 RRM2 TRIP13 SPC25 MYBL2 ZW10 KIF4A TUBG1 RANBP1 MKI67 MYC AURKB CDKN2C CKS1B BUB1B MAD2L1 CCNE1 DUT KIF2C ORC6 AURKA ATAD2 DSCC1 CDC20 UNG SPAG5 E2F8 CDCA8 GINS1 TOP2A GINS3 LMNB1 PA2G4 HMGB2 CENPE NME1 POLA2 UBE2T CDK1 TCF19 RFC2 SPC24 KIF18B LYAR MMS22L SSRP1 NOLC1 PRDX4 HMGB3 PLK4 MELK NAA38 POP7 CDKN1A DIA…
GOBP_RIBOSOME_BIOGENESIS	5.49453e-21	7.25965e-18	1.18665	-0.49088	-2.42195	300	RPL10L SUV39H1 ZNF658 NPM3 FBLL1 NOP16 RCL1 RMRP RPP25 TENT4B MRM1 DDX28 EXOSC5 IMP3 DDX10 FRG1 PA2G4 MAK16 URB2 LTV1 MRPS11 GPATCH4 NHP2 NOP10 WDR46 RNASEL BRIX1 RPP40 WDR12 RPL26L1 MRTO4 FDXACB1 MRM3 MPHOSPH10 RBIS TRMT61B LYAR EXOSC4 NOLC1 DDX21 MRPL20 C1QBP MRPL36 RRP8 POP7 POP5 HEATR3 PES1 NSUN5 GAR1 GEMIN4 PIN4 BOP1 C1D RRP15 ZNF622 PINX1 BYSL ERAL1 RRS1 EXOSC1 DKC1 MRPS7 EIF6 ISG20L2 RAN I…
HALLMARK_INTERFERON_GAMMA_RESPONSE	1.51942e-20	1.60603e-17	1.16907	-0.558295	-2.65402	193	GBP4 IFIT2 CCL5 OASL IFIT3 IFI44 VCAM1 PLA2G4A RTP4 IFIT1 IFI44L CCL2 CASP4 IL6 ARL4A PTGS2 TNFAIP6 EPSTI1 BANK1 PSMB9 SAMD9L FGL2 PDE4B ISG15 RSAD2 HLA-DQA1 CASP1 SOCS1 IFI35 DHX58 NMI UPP1 IFIH1 IFI27 TNFAIP2 BATF2 DDX58 XAF1 MYD88 OAS3 APOL6 BST2 TAP1 SP110 PNP CMPK2 MX1 OAS2 IFITM2 SERPING1 IFITM3 CD274 HERC6 UBE2L6 LY6E PSMB8 STAT1 C1R LGALS3BP SELP PFKP USP18 C1S ZBP1 SAMHD1 CFB METTL7B DDX…
GOBP_NCRNA_PROCESSING	5.97368e-20	5.26181e-17	1.15122	-0.451103	-2.31691	379	TRMT9B IL6 CLP1 SUV39H1 ELAC1 SMAD1 NPM3 FBLL1 POLR3K TRMT12 BCDIN3D RCL1 RMRP RPP25 TENT4B MRM1 EXOSC5 HSD17B10 IMP3 DDX10 FRG1 PA2G4 MOCS3 MAK16 MRPS11 FTSJ1 NHP2 LCMT2 NOP10 WDR46 RNASEL BRIX1 RPP14 RPP40 DUS2 INTS5 WDR12 MRTO4 TOE1 FDXACB1 MRM3 MPHOSPH10 TRMT10C TRMT61B LYAR EXOSC4 NOLC1 DDX21 ALKBH8 RRP8 POP7 POP5 PES1 NSUN5 GAR1 GEMIN4 FARS2 PIN4 TSEN34 BOP1 C1D RRP15 BYSL RRS1 EXOSC1 DKC1 …
GOBP_EXTERNAL_ENCAPSULATING_STRUCTURE_ORGANIZATION	1.17802e-18	8.83433e-16	1.11466	-0.476709	-2.33585	293	BMP2 COL4A6 DPP4 KLK7 KLK5 OLFML2B ADAMTS12 DMP1 MMP13 OLFML2A ADAMTS2 ADAMTSL4 FBLN5 LOXL4 FURIN FBLN1 SFRP2 LOXL2 ELN PHLDB2 COL8A2 ADAMTS7 MFAP4 NID1 MMP2 ADAMTS5 FMOD AEBP1 IMPG1 COL8A1 GPM6B TNF CHADL IL6 TIE1 ADAMTS15 COL5A2 ABI3BP COLGALT2 COL11A1 COL1A1 POSTN FAP HAS2 CSGALNACT1 ADAMTS6 HAS1 ENG FBLN2 LUM SMOC2 COL1A2 MMP3 DDR2 LRP1 FGFR4 COL14A1 ECM2 MMP14 LOX C6orf15 LAMB1 FLRT2 TGM1 MM…
GOBP_RIBONUCLEOPROTEIN_COMPLEX_BIOGENESIS	1.33727e-18	8.83433e-16	1.11466	-0.408722	-2.11223	439	RPL10L CLP1 SUV39H1 ZNF658 RUVBL1 CELF3 SMN1 NPM3 FBLL1 NOP16 RCL1 RMRP RPP25 TENT4B MRM1 DDX28 EXOSC5 LSM4 IMP3 DDX10 FRG1 PA2G4 GEMIN5 MAK16 URB2 LTV1 TXNL4A CELF2 MRPS11 RNVU1-1 GPATCH4 NHP2 NOP10 WDR46 RNASEL BRIX1 RPP40 WDR12 RPL26L1 MRTO4 PRMT5 FDXACB1 MRM3 MPHOSPH10 SNRPF RBIS TRMT61B LYAR EXOSC4 NOLC1 SNRPD1 DDX21 MRPL20 C1QBP MRPL36 RRP8 POP7 POP5 HEATR3 PES1 NSUN5 GAR1 GEMIN4 PSIP1 PIN4…
HALLMARK_ESTROGEN_RESPONSE_EARLY	3.98804e-18	2.34187e-15	1.09593	-0.534341	-2.55469	200	PTGES HSPB8 PGR CCN5 KCNK5 BCL11B RAB31 DHRS2 FRK CA12 AREG KCNK15 DLC1 BCL2 SLC26A2 CALB2 P2RY2 SYT12 GREB1 TPD52L1 GJA1 ALDH3B1 SEC14L2 SLC9A3R1 CXCL12 MYB IGF1R FHL2 OPN3 HES1 RHOBTB3 RHOD NPY1R SLC7A5 MYC KAZN STC2 RASGRP1 TSKU OLFML3 PPIF HR RET CLIC3 LAD1 FKBP4 RAPGEFL1 TIAM1 SLC2A1 DYNLT3 GFRA1 NXT1 SCARB1 RARA REEP1 NBL1 ADD3 OLFM1 ELOVL5 RBBP8 SULT2B1 TUBB2B SFN FOXC1 TFAP2C MED24 SLC27A…
GOBP_RRNA_METABOLIC_PROCESS	7.90169e-18	3.81313e-15	1.08644	-0.490721	-2.3808	260	SUV39H1 CAVIN1 NPM3 FBLL1 RCL1 RMRP RPP25 TENT4B MRM1 EXOSC5 IMP3 POLR1E DDX10 FRG1 PA2G4 MAK16 POLR1B MRPS11 NHP2 NOP10 WDR46 RNASEL BRIX1 RPP40 WDR12 MRTO4 FDXACB1 MRM3 POLR1G MPHOSPH10 GTF3C4 TRMT61B LYAR EXOSC4 NOLC1 NCL DDX21 RRP8 POP7 POP5 PES1 NSUN5 GAR1 GEMIN4 PIN4 BOP1 TCOF1 C1D RRP15 BYSL RRS1 EXOSC1 DKC1 EIF6 ISG20 HELB UTP3 MRM2 BMS1 ERI3 NIFK IMP4 ERI1 RIOK1 SNU13 RBFA WBP11 SRFBP1 R…
Cluster 13
pathway	pval	padj	log2err	ES	NES	size	leadingEdge
HALLMARK_EPITHELIAL_MESENCHYMAL_TRANSITION	9.43627e-26	4.98707e-22	1.31889	-0.602708	-2.83488	200	GAS1 LOX LUM FBN2 FBLN2 ECM1 SNAI2 IL6 VCAN SERPINE1 PDLIM4 GPX7 FSTL1 COL8A2 DPYSL3 THBS2 BDNF FBLN1 NT5E VCAM1 SERPINE2 TNC FBLN5 LOXL2 MMP3 FBN1 COL5A2 MGP COL4A1 AREG FMOD BGN COL5A3 MSX1 SPARC COL6A3 SLIT3 MYL9 WNT5A PDGFRB ADAM12 DCN INHBA ID2 COL1A1 P3H1 CXCL8 CXCL1 CALD1 FAS COL11A1 PRRX1 FAP ITGA2 WIPF1 COL1A2 IL15 ABI3BP APLP1 COL12A1 MMP1 PTX3 MFAP5 VIM ELN EFEMP2 SFRP1 LAMA2 MMP14 EDI…
GOBP_EXTERNAL_ENCAPSULATING_STRUCTURE_ORGANIZATION	4.6118e-18	1.21867e-14	1.09593	-0.484711	-2.39144	293	KLK7 MMP13 DPP4 LOX BMP2 MMP10 NID1 DMP1 LUM FBLN2 COL4A6 KLK5 ADAMTSL4 IL6 PHLDB2 NTNG2 FLRT2 EMILIN1 MIA SMOC1 TNXB OLFML2B CSGALNACT1 FGFR4 COL8A2 IMPG2 ADAMTS5 ADTRP DPT FBLN1 GPM6B LOXL3 FBLN5 LOXL2 MMP3 COL5A2 CTSS SERPINB5 COL4A1 ADAMTS15 COL8A1 AEBP1 FMOD ADAMTS1 COL5A3 COL4A5 IBSP FURIN LAMB4 ADAMTS20 COL15A1 ADAMTS2 GFAP PDPN COL1A1 ENG COL24A1 COL11A1 CCDC80 TNF FAP C6orf15 CARMIL2 COL…
HALLMARK_E2F_TARGETS	1.00853e-15	1.7767e-12	1.01754	-0.517501	-2.43411	200	PLK1 DEPDC1 DLGAP5 CCNB2 DSCC1 HMMR ESPL1 TACC3 CDC20 MKI67 CDCA3 KIF4A SPC25 CENPM CENPE CDCA8 RRM2 BIRC5 TK1 ORC6 UBE2T MELK BUB1B TOP2A CDKN3 PTTG1 AURKA MAD2L1 PLK4 POLD1 BRCA1 ATAD2 CHEK1 CDC25A MYBL2 PSMC3IP SPAG5 MXD3 CDKN2A MMS22L BRCA2 TCF19 CCNE1 DUT ZW10 PCNA LMNB1 SUV39H1 PPP1R8 ASF1B MCM3 CDK1 DCLRE1B PHF5A KIF2C CIT CTPS1 HELLS UNG SPC24 LYAR ORC2 KIF18B NUP205 NCAPD2 LUC7L3 TRIP13 …
HALLMARK_ESTROGEN_RESPONSE_EARLY	1.5582e-15	2.05877e-12	1.01754	-0.515164	-2.42311	200	SLC1A1 FCMR PTGES CYP26B1 KCNK5 CCN5 MPPED2 DHRS2 NPY1R DLC1 HSPB8 GREB1 SLC26A2 AREG CA12 IGF1R KAZN TUBB2B CALB2 ALDH3B1 RAB31 KCNK15 SYT12 P2RY2 BCL2 RASGRP1 PGR KRT13 RHOBTB3 SLC1A4 REEP1 OLFML3 FHL2 HES1 NAV2 MYB TPD52L1 THSD4 KRT15 HR SLC16A1 OVOL2 OPN3 MAST4 SLC7A5 SLC9A3R1 ELOVL2 SLC2A1 DYNLT3 RPS6KA2 STC2 FLNB INPP5F TIAM1 SLC22A5 CD44 SCARB1 PPIF AKAP1 MYC SEMA3B FRK NBL1 PDLIM3 CISH CX…
HALLMARK_INTERFERON_GAMMA_RESPONSE	6.81058e-15	7.19878e-12	0.996986	-0.515452	-2.41201	193	IFIT2 IFIT3 CCL5 MARCHF1 OASL IRF8 IFIT1 IL6 NLRC5 RSAD2 IFI44L IFI44 STAT4 PDE4B MX2 GBP4 XAF1 VCAM1 SAMD9L PTGS2 UPP1 EPSTI1 TNFAIP2 CASP4 SOCS1 ZBP1 DHX58 CCL2 NOD1 APOL6 OAS2 MX1 IL10RA IFIH1 IL18BP USP18 FAS TNFAIP6 DDX58 MYD88 FGL2 PLA2G4A IL15 DDX60 RTP4 ISG15 CFB IL15RA CD74 SERPING1 CMPK2 IFITM2 IFI35 CD40 PARP12 BST2 CASP8 C1R PSMB8 SAMHD1 IFI27 ARL4A SOCS3 IRF5 PLSCR1 HERC6 OAS3 SP110 …
HALLMARK_ESTROGEN_RESPONSE_LATE	5.14148e-14	4.52879e-11	0.965328	-0.502102	-2.35805	199	PTGES S100A9 LTF CYP26B1 TRIM29 KCNK5 KIF20A CCN5 DHRS2 NPY1R HSPB8 GAL SLC26A2 AREG CA12 NMU CCNA1 PCP4 CDC20 ALDH3B1 RAB31 ID2 BCL2 GJB3 PGR KRT13 CDC6 SLC1A4 SGK1 TOP2A ATP2B4 FABP5 TFPI2 ASCL1 PLK4 MYB TST TPD52L1 HR ASS1 SLC16A1 OVOL2 OPN3 SLC7A5 SLC9A3R1 DYNLT3 RPS6KA2 XRCC3 FLNB TIAM1 TH CXCL14 ISG20 SLC22A5 CD44 SCARB1 PPIF PRLR GPER1 SEMA3B FRK NBL1 PRKAR2B PDLIM3 CISH CXCL12 SFN PDCD4 I…
GOBP_OSSIFICATION	2.2696e-13	1.71355e-10	0.943632	-0.401408	-2.0396	392	MMP13 LOX BMP2 SOX11 DMP1 SEMA7A CCN4 LTF FBN2 CYP24A1 ECM1 SNAI2 IL6 VCAN PKDCC FGF9 CLEC3A ASPN PTH1R ALOX5 TWIST2 CCR1 SMOC1 CSGALNACT1 PPARGC1B SMO CLEC3B GPM6B NOTUM TNC PTGS2 ROR2 COL5A2 MGP LEF1 RFLNB SLC26A2 AREG SRGN TACR1 IBSP PENK TNFSF11 ACTN3 ID3 WNT5A SNAI1 NPR2 COL1A1 STC1 BCL2 ATP6V1B1 COL11A1 TNFAIP6 ANKH TNF IGF1 MEF2C IFITM1 TWIST1 COL1A2 SHOX2 FHL2 FGF18 CSF1 CYP27B1 ISG15 NOG…
GOBP_CELL_CYCLE_PHASE_TRANSITION	4.14933e-13	2.74115e-10	0.932595	-0.380497	-1.97217	494	AIF1 ZNF655 PLK1 PRAP1 TEX14 DLGAP5 NEK10 TICRR EME1 CCNB2 CCNI2 ESPL1 PTPRC ADAMTS1 CCL2 CCNA1 TACC3 BUB1 INHBA CENPE ID2 BCL2 TERT EME2 RRM2 CCNA2 FOXO4 CRADD WDR76 DNA2 CLSPN CDC6 HECW2 PLCG2 CENPF CCND2 NDC80 IQGAP3 KIF14 SUSD2 MELK ZWINT BUB1B CDKN3 FBXO5 ATP2B4 BLM AURKA MASTL SASS6 CCNB1 MAD2L1 ANXA1 BRCA1 PAGR1 CHEK1 NES TPD52L1 FAM83D INTS7 SKP2 CDC25A JADE1 E2F1 DBF4B DYRK3 CDKN2A CCND3…
GOBP_HISTONE_MODIFICATION	1.55908e-12	8.23973e-10	0.91012	-0.374532	-1.92941	478	CPA4 SPI1 HDAC9 SNAI2 RCOR2 DRD1 PRMT8 EYA4 IL1B PADI3 LEF1 ZNF541 KDM5D PADI1 KDM4D CCNA2 SDR16C5 TBL1Y TWIST1 CTCFL USP49 PADI4 HOPX JADE3 PRKCB CAMK1 AURKA PADI2 BRCA1 USP51 MYB PAGR1 CHEK1 GATA2 PRKD1 PRDM14 KPNA7 JADE1 HPF1 HR RNF8 FBLL1 BRCA2 INCENP TRIM16 PHF19 SREBF1 EYA2 MTHFR EPOP SUV39H1 MIER3 OTUB2 SMARCAD1 CDK1 HASPIN WDR70 EZH1 IGF2 SETD6 PPM1F NCAPG2 RUVBL1 MYOCD KAT2B BCOR RRP8 PR…
GOBP_REGULATION_OF_ANATOMICAL_STRUCTURE_SIZE	1.51374e-12	8.23973e-10	0.91012	-0.378783	-1.94877	452	ADRA1B KANK4 CPS1 PLEK MAG SEMA7A WNK3 DOCK4 VAV1 HCLS1 DRD1 ITGA1 PAK3 NPR3 CYRIA SEMA3G SEMA3A BDNF NOS3 TENM1 AKT3 ADORA1 PTGS2 KCNN4 ADORA2B NPR1 CDC42EP5 SEMA6A SEMA5B ACE2 TACR1 HTR1D KCNMB1 NEB P2RY1 WNT5A WAS RGS2 SLC6A4 P2RY2 CDC42EP3 SEMA6B TNF NRCAM CDK5R1 PFN4 PAX2 VSTM4 LMOD3 CARMIL2 KIAA0319 MSN LMOD1 ACE AGTR1 NCKAP1L MAP2 IQGAP3 RIN3 ELN HNF1A SOD3 SLC8A1 SEMA5A ADRA2A MMP2 BAIAP2…
Cluster 14
pathway	pval	padj	log2err	ES	NES	size	leadingEdge
GOBP_CARBOHYDRATE_BIOSYNTHETIC_PROCESS	6.49129e-10	3.38002e-06	0.801216	-0.430296	-2.03336	191	NDST1 INPP5K SIRT1 GOT1 SESN2 EXT1 FUT8 G6PC3 FBP1 PPP4R3B ST6GALNAC6 GPD1 CLTC EPM2AIP1 B4GALT5 B3GALT4 GPI IRS1 PHKG1 CHST12 B3GNT9 PPP1R3C CHST8 SMPD3 ATF3 SIRT7 CHST14 B3GNT2 SORD P2RY6 GYG2 SLC35B4 CHST10 WDR5 CSGALNACT2 AP2A1 PLEK CRTC2 ARPP19 PTAFR PASK DYRK2 PTK2B GBE1 HAS3 ISYNA1 STK11 FUT1 FOXO1 DGAT2 FAM3A NHLRC1 HAS2
GOBP_RNA_SPLICING_VIA_TRANSESTERIFICATION_REACTIONS	2.09046e-09	5.44251e-06	0.774939	-0.356082	-1.78059	301	STRAP MBNL1 LUC7L2 FRG1 SNRPA1 DDX20 ESS2 FXR2 GPKOW KHDRBS3 HNRNPA3 SETX SRSF1 CWC27 CDK13 GCFC2 DDX39A ISY1 PABPC1 IK CD2BP2 SRSF4 RBM4B HNRNPC SNRNP35 AQR CRNKL1 CDC5L SON RAVER1 ESRP2 SRSF10 DDX5 PSIP1 LSM6 MBNL3 SYNCRIP GEMIN6 PRPF31 SNIP1 HNRNPA1 DAZAP1 NCBP1 AAR2 PRPF18 CELF3 DYRK1A RBM14 RBM8A RNPC3 PRPF39 DBR1 USP4 MAGOH RBM41 SF3B4 PRMT5 SFPQ RBM10 SCNM1 METTL3 SFSWAP RNU5F-1 RBM15 QKI …
GOBP_REGULATION_OF_HISTONE_MODIFICATION	4.55801e-09	7.91118e-06	0.761461	-0.4337	-2.02233	175	IWS1 ZNF451 SIRT1 NFYB MTF2 NCAPG2 TTLL12 WDR70 PRMT6 NIPBL MTHFR PPP4R3B TADA3 KDM4A HDAC5 H1-5 AUTS2 CTBP1 TADA2B TWIST1 OTUB1 MAPK8 SMARCB1 CTNNB1 SNAI2 SDR16C5 WDR5 MCRS1 RUVBL2 HPF1 JARID2 BCOR DR1 CTCF GLYR1 ATG5 JDP2 NFYC GATA3 FAM47E AASS KAT14 SGF29 MECP2 CTR9 MBIP RPS6KA5 KMT2A KAT2A FOXP3 DNMT3B NELFA WBP2 DNMT1 EZHIP KDM1A SPI1 PAXIP1 PRKD2 UBE2B IL1B ING2 MUC1 ZNF304 PRDM12 EID1 PPP4…
GOBP_REGULATION_OF_MRNA_METABOLIC_PROCESS	7.01424e-08	9.13078e-05	0.704976	-0.349005	-1.76312	279	CPSF6 IWS1 MBNL1 ZC3H14 TENT5C FXR2 ROCK1 TARDBP KHDRBS3 VIM FASTK FASTKD2 CNOT8 PABPC1 SRSF4 RC3H1 MYD88 HNRNPC UPF1 DCP1A TTC5 RC3H2 SON RAVER1 SRSF10 DDX5 SLTM MBNL3 SYNCRIP EXOSC3 NT5C3B VIRMA EXOSC5 BARD1 GDNF MYEF2 HNRNPA1 CNOT6L DAZAP1 TUT4 NOCT NCBP1 CELF3 TNRC6C DYRK1A DIS3L2 RBM8A PDE12 PRR5L MLH1 PTCD2 YBX1 MAGOH TAF15 SF3B4 FASTKD1 LEO1 RBM10 METTL3 TNRC6B SFSWAP RBM15 CTR9 QKI
GOBP_PEPTIDYL_LYSINE_ACETYLATION	1.95229e-07	0.000203311	0.690132	-0.391894	-1.83264	180	IWS1 ZNF451 SIRT1 NFYB HINT2 HAT1 POR GTF3C4 VPS72 TADA3 BRPF1 HDAC5 AUTS2 CTBP1 JADE1 MBTD1 HDAC2 TAF5 BRPF3 TADA2B TWIST1 TAF4 MAP3K7 SMARCB1 PCGF2 SNAI2 SDR16C5 WDR5 MCRS1 RUVBL2 TAF5L PRKAA1 CRTC2 DR1 CTCF CPA4 GLYR1 ATG5 PER1 SRCAP NFYC GATA3 KAT14 CREBBP BRCA2 SGF29 MECP2 SUPT3H MBIP RPS6KA5 MED24 MBD3 KMT2A KAT2A FOXP3
GOBP_DOUBLE_STRAND_BREAK_REPAIR	3.95054e-07	0.000206047	0.674963	-0.339401	-1.7045	265	MCM4 NABP2 PALB2 SETX WDR70 VPS72 XRCC2 SMARCAL1 FEN1 NIPBL NSD2 APTX WDR48 PPP4R3B TNKS1BP1 PIAS4 OGG1 UVRAG RAD51B RAD54B ERCC1 MBTD1 RNF168 HMCES DNA2 PNKP EYA3 PARP2 HMGB1 FAN1 TWIST1 SETMAR FANCM SIRT7 OTUB1 KLHL15 ACTR2 NHEJ1 HSF2BP AUNIP LIG3 FIGNL1 HDGFL2 SETD2 CGAS INO80 LIG4 RUVBL2 HPF1 KDM2A MCM6 MLH1 MRE11 USP51 RAD51D ABRAXAS1 MCM7 XRCC1 ZNF365 ERCC8 WRN REV3L SFPQ SHLD2 DTX3L BRCA2 …
GOBP_ENDOSOMAL_TRANSPORT	3.32733e-07	0.000206047	0.674963	-0.361839	-1.72095	229	ARL4C EIPR1 VTI1A REPS2 SORT1 GGA3 CHMP4B STX5 MVB12A TBC1D10A ITSN1 SNX9 CLTC RAB11FIP4 UBE2O CHMP2B CHMP7 VPS26A EHD2 PIKFYVE RAB17 KIAA1109 RBSN RAB6A TOM1 RAB7B AGAP2 VPS54 ATP9A PTPN23 STX10 VPS50 GOSR1 CLEC16A VPS25 HGS SCRIB TMEM87B RAB9B DENND1B AP5M1 TAMALIN TBC1D17 AP3B1 CCDC93 ARL1 RGP1 PHETA2 ARHGAP44 LYST EHD4 ENTR1 ABCA1 SURF4 PHETA1 VPS35 TBC1D23 ARHGAP1 SNF8 RAB6D RAB6B
GOBP_POLYSACCHARIDE_BIOSYNTHETIC_PROCESS	4.28528e-07	0.000206047	0.674963	-0.53622	-2.12236	67	NDST1 INPP5K EXT1 CLTC EPM2AIP1 B4GALT5 IRS1 PHKG1 B3GNT9 PPP1R3C SMPD3 B3GNT2 GYG2 CSGALNACT2 AP2A1 PASK DYRK2 GBE1 HAS3 NHLRC1 HAS2 AKT1 PPP1R3F INSR PDGFB NR1D1 GSK3A PTGES3 IRS2
GOBP_PROTEIN_ACETYLATION	3.8979e-07	0.000206047	0.674963	-0.377735	-1.75361	205	IWS1 ZNF451 SIRT1 NFYB HINT2 HAT1 POR GTF3C4 VPS72 TADA3 BRPF1 HDAC5 AUTS2 CTBP1 JADE1 MBTD1 HDAC2 TAF5 BRPF3 TADA2B TWIST1 TAF4 MAP3K7 TAOK1 SMARCB1 PCGF2 SNAI2 SDR16C5 NAA20 NAA25 WDR5 MCRS1 RUVBL2 TAF5L PRKAA1 CRTC2 DR1 CTCF CPA4 GLYR1 ATG5 DSCC1 PER1 SRCAP NFYC GATA3 KAT14 CREBBP BRCA2 SGF29 MECP2 FOXO1 SUPT3H MBIP RPS6KA5 ESCO2 NAA30 MED24 MBD3 KMT2A KAT2A FOXP3
GOBP_PROTEIN_ACYLATION	4.06639e-07	0.000206047	0.674963	-0.34859	-1.71416	247	IWS1 ZNF451 SIRT1 NFYB HINT2 HAT1 POR GTF3C4 VPS72 TADA3 ZDHHC12 BRPF1 HDAC5 AUTS2 CTBP1 JADE1 MBTD1 HDAC2 TAF5 BRPF3 ZDHHC14 TADA2B TWIST1 TAF4 MAP3K7 TAOK1 SMARCB1 PCGF2 NMT2 SNAI2 ZDHHC3 SDR16C5 NAA20 NAA25 WDR5 MCRS1 RUVBL2 TAF5L PRKAA1 CRTC2 DR1 CTCF CPA4 GLYR1 ZDHHC17 ATG5 DSCC1 PER1 SRCAP PPM1B PPM1A NFYC GATA3 KAT14 CREBBP BRCA2 SGF29 MECP2 FOXO1 SUPT3H MBIP RPS6KA5 ESCO2 NAA30 MED24 MBD3…
Cluster 16
pathway	pval	padj	log2err	ES	NES	size	leadingEdge
HALLMARK_MYC_TARGETS_V1	3.20588e-23	1.69078e-19	1.24623	0.650742	1.68262	200	RPS3 NME1 CCT7 CCT5 HSP90AB1 PSMA7 HSPD1 CANX PSMD3 SERBP1 PSMD7 MCM7 COX5A ABCE1 SRSF7 DDX21 C1QBP SNRPB2 TYMS SNRPD2 MCM4 PPM1G ILF2 RSL1D1 ETF1 HNRNPD LSM7 KPNB1 CBX3 PGK1 MYC EIF4A1 SSB RACK1 DUT MCM6 EIF3B XRCC6 SNRPG HDGF NOP16 SRSF3 NCBP1 RAN EIF4G2 EPRS1 TARDBP GSPT1 CCT4 PSMA4 RPL14 HNRNPR G3BP1 CYC1 PA2G4 NAP1L1 CSTF2 APEX1 LDHA KPNA2 HNRNPA2B1 PRDX4 GLO1 LSM2 NHP2 NDUFAB1 TRA2B EIF3D R…
KEGG_PARKINSONS_DISEASE	1.67137e-14	4.4074e-11	0.975995	0.648059	1.65172	124	NDUFS5 ATP5PD MT-ATP6 SLC25A5 UQCRQ NDUFS6 NDUFA3 COX5A HTRA2 COX5B UBE2J1 UBE2L6 UBA1 COX6C NDUFB9 UBE2G2 NDUFC2 NDUFB10 NDUFS3 NDUFC1 ATP5MC1 COX4I1 UQCRHL UBB ATP5F1D CYCS COX6B1 COX6A1 ATP5F1B ATP5F1E NDUFA10 ATP5MC3 NDUFV1 SLC25A4 COX7C UQCRH SDHA NDUFA1 CYC1 COX8A NDUFB4 MT-ND1 NDUFB7 UQCR10 ATP5F1A NDUFA5 NDUFAB1 UQCR11 NDUFB1 ATP5PO NDUFA8 PARK7 NDUFA4
GOBP_ATP_METABOLIC_PROCESS	1.19307e-13	2.09742e-10	0.943632	0.55862	1.45242	263	NDUFS5 ATP5PD MT-ATP6 UQCRQ NDUFS6 VCP NDUFA3 ATP5MF GHITM COX5A DGUOK COX5B ENO1 PKM DNM1L COA6 RHOA GAPDH NDUFB9 ATP5IF1 NDUFC2 NDUFB10 NDUFS3 HK1 NDUFC1 ATP5MC1 COX4I1 DDIT4 OGDH UQCRHL ATP5MG ATP5F1D PGK1 CYCS MYC HSPA1A COX6A1 ATP5F1B ATP5F1E STAT3 NDUFA10 APP TGFB1 ATP5MC3 NDUFV1 COX7C PARG ALDOA UQCRH SDHA CHCHD2 NDUFA1 CYC1 TPI1 PRXL2C NDUFB4 ENO3 MT-ND1 MLXIPL ACTN3 LDHA BID NDUFB7 UQCR1…
KEGG_ALZHEIMERS_DISEASE	3.93658e-13	5.19038e-10	0.932595	0.601992	1.5493	161	NDUFS5 ATP5PD MT-ATP6 UQCRQ NDUFS6 NDUFA3 COX5A COX5B CALM3 FADD COX6C GAPDH NDUFB9 LRP1 NDUFC2 NDUFB10 NDUFS3 NDUFC1 ATP5MC1 COX4I1 UQCRHL ATP5F1D CYCS COX6B1 COX6A1 ATP5F1B PPP3CA ATP5F1E NDUFA10 APP BACE1 CACNA1S ATP5MC3 NDUFV1 COX7C APH1A ATP2A3 UQCRH SDHA NDUFA1 CYC1 COX8A NDUFB4 BID NDUFB7 CASP7 UQCR10 ATP5F1A NDUFA5 TNF NDUFAB1 ADAM10 PPP3CC UQCR11 NDUFB1 ATP5PO NDUFA8 NDUFA4 CALM1 TNFRSF1A
GOBP_OXIDATIVE_PHOSPHORYLATION	8.94723e-13	9.43754e-10	0.921426	0.627102	1.60299	133	NDUFS5 ATP5PD MT-ATP6 UQCRQ NDUFS6 VCP NDUFA3 ATP5MF GHITM COX5A DGUOK COX5B COA6 RHOA NDUFB9 NDUFC2 NDUFB10 NDUFS3 NDUFC1 COX4I1 UQCRHL ATP5MG ATP5F1D CYCS MYC COX6A1 ATP5F1B ATP5F1E NDUFA10 NDUFV1 COX7C UQCRH SDHA CHCHD2 NDUFA1 CYC1 NDUFB4 MT-ND1 MLXIPL ACTN3 BID NDUFB7 UQCR10 ATP5F1A NDUFA5 TNF NDUFAB1 NDUFB1 ATP5PO NDUFA8 PARK7 NDUFA4 NDUFC2-KCTD14
GOBP_CYTOPLASMIC_TRANSLATION	1.62897e-11	1.43187e-08	0.863415	0.599485	1.53811	147	RPS3 RPLP1 RPL19 RPL38 RPL37A RPS17 RPL28 RPS19 RPS4X RPL13 PKM RPLP2 DHX9 RPS16 RPS9 ETF1 HNRNPD RPL35 DPH3 RPL8 RPL4 EIF4A1 DENR RPL37 RPL31 RPS21 RPS12 GSPT1 RPL14 RPS23 EIF4G1 RPS24 RPL13A ZC3H15 UBA52 RPL27A RPL27 EIF3D RPL34 SYNCRIP EIF3A RPS14 RPL7 EIF3CL CNBP RPL3 PABPC1 YBX3 RPS11 RPS6 RPS5 RPS8 RPL5 DPH6 RPLP0 RPL11 EIF4H RPL23 HNRNPU CPEB4 RPL35A RBM4 RPL36 CSDE1
GOBP_RIBOSOME_BIOGENESIS	1.28339e-10	9.66944e-08	0.826657	0.525784	1.37127	300	RPL38 SBDS RPS17 GNL2 RRP15 RPS19 ABCE1 DDX21 C1QBP ISG20 PIH1D1 NOP9 ESF1 TSR1 RPS16 UTP23 DHX30 MAK16 WDR74 RSL1D1 EXOSC4 WDR43 GLUL RPL35 WBP11 RPP40 DDX3X POP5 MRPL20 GNL3L NOP2 URB2 ZNHIT6 MTREX TFB2M NOC4L NUDT16 RPS21 EBNA1BP2 NOP16 FASTKD2 EXOSC10 RAN DDX27 RPL14 FTSJ3 PA2G4 NOL6 RPF2 C1D MTERF3 IMP4 RPS24 GTF3A DDX52 NGRN NHP2 EIF6 MRTO4 RPL27 MPHOSPH10 SNU13 RPS14 URB1 RPL7 NOLC1 NOP58 …
GOBP_AEROBIC_RESPIRATION	2.26442e-10	1.19425e-07	0.826657	0.565477	1.45781	181	NDUFS5 ATP5PD MT-ATP6 UQCRQ NDUFS6 VCP NDUFA3 ATP5MF IDH2 GHITM COX5A DGUOK COX5B COA6 RHOA NDUFB9 MTFR1 MTFR1L NDUFC2 NDUFB10 NDUFS3 NDUFC1 COX4I1 OGDH UQCRHL ATP5MG ATP5F1D CYCS MYC COX6A1 ATP5F1B ATP5F1E NDUFA10 NDUFV1 COX7C UQCRH SDHA CHCHD2 NDUFA1 CYC1 NDUFB4 MT-ND1 MLXIPL ACTN3 BID NDUFB7 UQCR10 ATP5F1A NDUFA5 PANK2 TNF NDUFAB1 NDUFB1 ATP5PO NDUFA8 PARK7 NDUFA4
GOBP_ATP_SYNTHESIS_COUPLED_ELECTRON_TRANSPORT	2.26442e-10	1.19425e-07	0.826657	0.65062	1.63487	87	NDUFS5 UQCRQ NDUFS6 NDUFA3 GHITM COX5A DGUOK COX5B COA6 NDUFB9 NDUFC2 NDUFB10 NDUFS3 NDUFC1 COX4I1 UQCRHL CYCS COX6A1 NDUFA10 NDUFV1 COX7C UQCRH SDHA CHCHD2 NDUFA1 CYC1 NDUFB4 MT-ND1 BID NDUFB7 UQCR10 NDUFA5 NDUFAB1 NDUFB1 NDUFA8 PARK7 NDUFA4 NDUFC2-KCTD14 NDUFB8 NDUFS8
KEGG_HUNTINGTONS_DISEASE	1.94957e-10	1.19425e-07	0.826657	0.570959	1.47071	175	NDUFS5 ATP5PD MT-ATP6 SLC25A5 UQCRQ NDUFS6 NDUFA3 RCOR1 COX5A COX5B CLTC POLR2D AP2B1 COX6C BBC3 NDUFB9 NDUFC2 NDUFB10 NDUFS3 POLR2H NDUFC1 ATP5MC1 COX4I1 UQCRHL ATP5F1D CYCS COX6B1 COX6A1 ATP5F1B ATP5F1E NDUFA10 ATP5MC3 NDUFV1 SLC25A4 COX7C UQCRH SDHA POLR2J NDUFA1 CYC1 COX8A NDUFB4 NDUFB7 UQCR10 ATP5F1A NDUFA5 POLR2L NDUFAB1 SOD1 UQCR11 CLTB NDUFB1 ATP5PO NDUFA8 NDUFA4 POLR2F TAF4
