## Supplementary material for "Endocrine persistence in ER+ breast cancer is accompanied by metabolic vulnerability in oxidative phosphorylation": Suppl Table 12

### Sheet: IACS signature
Supplemental table 12: Differentially expressed genes of IACS-enriched clusters
	p_val	avg_log2FC	pct.1	pct.2	p_val_adj
S100A9	0	-1.59996	0.142	0.684	0
S100A8	0	-1.28268	0.085	0.571	0
COX6C	0	-0.821298	0.515	0.838	0
IFI6	0	-0.804461	0.44	0.792	0
ISG15	0	-0.803456	0.272	0.653	0
IFI27	0	-0.785327	0.417	0.783	0
CD36	0	-0.711056	0.073	0.379	0
TMSB10	0	-0.677058	0.631	0.891	0
IER3	0	-0.619605	0.645	0.87	0
MYC	0	-0.583209	0.262	0.581	0
DSCAM-AS1	0	-0.567526	0.41	0.666	0
KRT19	0	-0.555247	0.767	0.913	0
CYBA	0	-0.522777	0.349	0.656	0
CRABP2	0	-0.515876	0.451	0.719	0
NDUFB9	0	-0.509739	0.501	0.769	0
KRT17	0	-0.495775	0.085	0.319	0
NCL	0	-0.49346	0.53	0.783	0
MYL6	0	-0.492696	0.862	0.955	0
RHOV	0	-0.481411	0.148	0.418	0
S100A10	0	-0.476495	0.402	0.675	0
NME1	0	-0.463516	0.302	0.583	0
GAPDH	0	-0.459462	0.387	0.672	0
LY6E	0	-0.458041	0.295	0.565	0
ZFP36L1	0	-0.448288	0.368	0.613	0
NME2	0	-0.448053	0.634	0.847	0
IER5	0	-0.44056	0.396	0.643	0
HSP90AA1	0	-0.437774	0.936	0.973	0
MIF	0	-0.436725	0.27	0.548	0
RPS3	0	-0.432929	0.946	0.982	0
ATP5F1E	0	-0.430592	0.479	0.744	0
PPIB	0	-0.424173	0.291	0.569	0
KRT10	0	-0.419954	0.108	0.292	0
DHRS2	0	-0.418671	0.049	0.256	0
KRT18	0	-0.414147	0.92	0.962	0
DBI	0	-0.401667	0.345	0.598	0
KRT8	0	-0.395115	0.624	0.828	0
PTMA	0	-0.388362	0.671	0.848	0
B2M	0	-0.383729	0.414	0.633	0
GNAS	0	-0.381668	0.981	0.992	0
PKM	0	-0.368558	0.265	0.522	0
UQCRQ	0	-0.367193	0.349	0.607	0
CCND1	6.81e-294	-0.358568	0.418	0.608	2.36e-289
ADIRF	0	-0.355155	0.163	0.383	0
SOX4	0	-0.353588	0.433	0.65	0
CD59	0	-0.353273	0.161	0.377	0
SELENOP	0	-0.33814	0.092	0.284	0
TSC22D1	0	-0.33649	0.107	0.3	0
NDUFS5	0	-0.329777	0.223	0.452	0
DDX21	0	-0.324142	0.265	0.484	0
HSP90AB1	0	-0.32293	0.676	0.827	0
RPL38	0	-0.322794	0.652	0.834	0
RPL19	0	-0.31758	0.699	0.848	0
PSME1	0	-0.314124	0.337	0.562	0
RPLP1	0	-0.313625	0.859	0.925	0
PA2G4	0	-0.312928	0.191	0.408	0
CSRP1	0	-0.309776	0.209	0.42	0
ATAD2	0	-0.309233	0.124	0.312	0
ATP5MF	0	-0.308341	0.251	0.481	0
ENO1	0	-0.307545	0.35	0.576	0
LDHA	0	-0.306739	0.123	0.325	0
PSMA7	0	-0.306296	0.52	0.727	0
SLC9A3R1	0	-0.300625	0.108	0.3	0
DDIT4	0	-0.299616	0.074	0.223	0
ASS1	0	-0.297469	0.121	0.312	0
TUBA1B	0	-0.296784	0.302	0.5	0
UBB	0	-0.290711	0.392	0.608	0
HNRNPA2B1	1.09e-296	-0.289869	0.552	0.744	3.78e-292
CA12	0	-0.289619	0.051	0.203	0
H2AJ	0	-0.287267	0.195	0.388	0
LAPTM4A	6.96e-296	-0.280942	0.259	0.437	2.41e-291
DERL1	0	-0.280888	0.205	0.415	0
H1-2	0	-0.279967	0.138	0.322	0
CEBPB	0	-0.27914	0.169	0.347	0
DSP	2.62e-210	-0.278508	0.308	0.471	9.08e-206
HES1	1.01e-248	-0.275189	0.082	0.201	3.5e-244
CDV3	0	-0.272173	0.167	0.339	0
IFITM1	0	-0.271419	0.088	0.259	0
S100A13	3.19e-289	-0.269926	0.428	0.625	1.11e-284
HSPA1A	1.21e-149	-0.268918	0.234	0.357	4.19e-145
IFITM3	0	-0.26877	0.13	0.322	0
BRD2	4.1e-231	-0.266957	0.46	0.642	1.42e-226
PSMD6	3.98e-270	-0.265257	0.629	0.795	1.38e-265
HSP90B1	1.17e-236	-0.262174	0.501	0.689	4.07e-232
ENY2	0	-0.261975	0.195	0.392	0
SNRPD2	0	-0.258728	0.314	0.514	0
PSMA4	0	-0.257543	0.251	0.446	0
NOLC1	0	-0.255051	0.19	0.377	0
APRT	0	-0.252741	0.19	0.381	0
MGP	0	-0.25188	0.037	0.152	0
TNFRSF11B	0	0.262776	0.162	0.049	0
CLDN4	4.94e-163	0.267567	0.903	0.852	1.71e-158
DST	1.49e-97	0.272184	0.238	0.164	5.15e-93
FTH1	2.69e-177	0.272355	0.709	0.666	9.33e-173
MT-CO3	0	0.28797	0.993	0.985	0
NUCB2	3.65e-77	0.298194	0.366	0.305	1.26e-72
ATP1B1	4.15e-154	0.319367	0.433	0.339	1.44e-149
MT-ND2	0	0.322193	0.969	0.936	0
C6orf141	1.8e-207	0.322357	0.22	0.115	6.25e-203
MLPH	1.85e-169	0.325493	0.375	0.27	6.4e-165
MTATP6P1	9.95e-296	0.326784	0.764	0.714	3.45e-291
MT-CYB	0	0.32768	0.991	0.979	0
MT-ND3	0	0.33433	0.944	0.89	0
CD55	1.02e-140	0.340703	0.52	0.45	3.54e-136
SLC39A6	1.56e-250	0.347337	0.77	0.671	5.41e-246
CEACAM5	0	0.351164	0.151	0.033	0
ALCAM	2.59e-139	0.352933	0.384	0.294	8.98e-135
ARFGEF3	1.85e-284	0.356638	0.268	0.135	6.4e-280
MT-ND1	0	0.374761	0.982	0.961	0
S100P	2.46e-142	0.375337	0.495	0.414	8.54e-138
GPRC5A	1.47e-215	0.377853	0.375	0.256	5.08e-211
MT-ATP6	0	0.388569	0.998	0.994	0
MT-ND5	0	0.413055	0.988	0.972	0
TACSTD2	0	0.4211	0.618	0.507	0
CEACAM6	3.23e-170	0.424129	0.235	0.14	1.12e-165
KCNQ1OT1	1.29e-52	0.427217	0.267	0.219	4.46e-48
MT-ND4	0	0.440616	0.999	0.999	0
SYTL2	6.55e-281	0.469584	0.509	0.38	2.27e-276
MT-CO1	0	0.498944	0.983	0.953	0
BCAS1	0	0.50613	0.325	0.173	0
GDF15	0	0.723491	0.623	0.39	0
MALAT1	0	0.742799	1	1	0
NEAT1	0	0.816183	0.734	0.59	0
VMP1	0	0.909401	0.937	0.79	0

### Sheet: IACS signature minus cell cycle
	p_val	avg_log2FC	pct.1	pct.2	p_val_adj
S100A9	0	-1.59996	0.142	0.684	0
S100A8	0	-1.28268	0.085	0.571	0
COX6C	0	-0.821298	0.515	0.838	0
IFI6	0	-0.804461	0.44	0.792	0
ISG15	0	-0.803456	0.272	0.653	0
IFI27	0	-0.785327	0.417	0.783	0
CD36	0	-0.711056	0.073	0.379	0
TMSB10	0	-0.677058	0.631	0.891	0
IER3	0	-0.619605	0.645	0.87	0
DSCAM-AS1	0	-0.567526	0.41	0.666	0
KRT19	0	-0.555247	0.767	0.913	0
CYBA	0	-0.522777	0.349	0.656	0
CRABP2	0	-0.515876	0.451	0.719	0
NDUFB9	0	-0.509739	0.501	0.769	0
KRT17	0	-0.495775	0.085	0.319	0
NCL	0	-0.49346	0.53	0.783	0
MYL6	0	-0.492696	0.862	0.955	0
RHOV	0	-0.481411	0.148	0.418	0
S100A10	0	-0.476495	0.402	0.675	0
NME1	0	-0.463516	0.302	0.583	0
GAPDH	0	-0.459462	0.387	0.672	0
LY6E	0	-0.458041	0.295	0.565	0
ZFP36L1	0	-0.448288	0.368	0.613	0
NME2	0	-0.448053	0.634	0.847	0
IER5	0	-0.44056	0.396	0.643	0
MIF	0	-0.436725	0.27	0.548	0
ATP5F1E	0	-0.430592	0.479	0.744	0
PPIB	0	-0.424173	0.291	0.569	0
KRT10	0	-0.419954	0.108	0.292	0
DHRS2	0	-0.418671	0.049	0.256	0
DBI	0	-0.401667	0.345	0.598	0
KRT8	0	-0.395115	0.624	0.828	0
PTMA	0	-0.388362	0.671	0.848	0
B2M	0	-0.383729	0.414	0.633	0
GNAS	0	-0.381668	0.981	0.992	0
PKM	0	-0.368558	0.265	0.522	0
UQCRQ	0	-0.367193	0.349	0.607	0
ADIRF	0	-0.355155	0.163	0.383	0
CD59	0	-0.353273	0.161	0.377	0
SELENOP	0	-0.33814	0.092	0.284	0
TSC22D1	0	-0.33649	0.107	0.3	0
NDUFS5	0	-0.329777	0.223	0.452	0
DDX21	0	-0.324142	0.265	0.484	0
HSP90AB1	0	-0.32293	0.676	0.827	0
RPL38	0	-0.322794	0.652	0.834	0
RPL19	0	-0.31758	0.699	0.848	0
PSME1	0	-0.314124	0.337	0.562	0
RPLP1	0	-0.313625	0.859	0.925	0
PA2G4	0	-0.312928	0.191	0.408	0
CSRP1	0	-0.309776	0.209	0.42	0
ATAD2	0	-0.309233	0.124	0.312	0
ATP5MF	0	-0.308341	0.251	0.481	0
ENO1	0	-0.307545	0.35	0.576	0
LDHA	0	-0.306739	0.123	0.325	0
PSMA7	0	-0.306296	0.52	0.727	0
SLC9A3R1	0	-0.300625	0.108	0.3	0
DDIT4	0	-0.299616	0.074	0.223	0
ASS1	0	-0.297469	0.121	0.312	0
HNRNPA2B1	1.09e-296	-0.289869	0.552	0.744	3.78e-292
CA12	0	-0.289619	0.051	0.203	0
H2AJ	0	-0.287267	0.195	0.388	0
LAPTM4A	6.96e-296	-0.280942	0.259	0.437	2.41e-291
DERL1	0	-0.280888	0.205	0.415	0
H1-2	0	-0.279967	0.138	0.322	0
CEBPB	0	-0.27914	0.169	0.347	0
DSP	2.62e-210	-0.278508	0.308	0.471	9.08e-206
HES1	1.01e-248	-0.275189	0.082	0.201	3.5e-244
CDV3	0	-0.272173	0.167	0.339	0
IFITM1	0	-0.271419	0.088	0.259	0
S100A13	3.19e-289	-0.269926	0.428	0.625	1.11e-284
HSPA1A	1.21e-149	-0.268918	0.234	0.357	4.19e-145
IFITM3	0	-0.26877	0.13	0.322	0
BRD2	4.1e-231	-0.266957	0.46	0.642	1.42e-226
PSMD6	3.98e-270	-0.265257	0.629	0.795	1.38e-265
HSP90B1	1.17e-236	-0.262174	0.501	0.689	4.07e-232
ENY2	0	-0.261975	0.195	0.392	0
SNRPD2	0	-0.258728	0.314	0.514	0
PSMA4	0	-0.257543	0.251	0.446	0
APRT	0	-0.252741	0.19	0.381	0
MGP	0	-0.25188	0.037	0.152	0
TNFRSF11B	0	0.262776	0.162	0.049	0
CLDN4	4.94e-163	0.267567	0.903	0.852	1.71e-158
DST	1.49e-97	0.272184	0.238	0.164	5.15e-93
FTH1	2.69e-177	0.272355	0.709	0.666	9.33e-173
MT-CO3	0	0.28797	0.993	0.985	0
NUCB2	3.65e-77	0.298194	0.366	0.305	1.26e-72
ATP1B1	4.15e-154	0.319367	0.433	0.339	1.44e-149
MT-ND2	0	0.322193	0.969	0.936	0
C6orf141	1.8e-207	0.322357	0.22	0.115	6.25e-203
MLPH	1.85e-169	0.325493	0.375	0.27	6.4e-165
MTATP6P1	9.95e-296	0.326784	0.764	0.714	3.45e-291
MT-CYB	0	0.32768	0.991	0.979	0
MT-ND3	0	0.33433	0.944	0.89	0
CD55	1.02e-140	0.340703	0.52	0.45	3.54e-136
SLC39A6	1.56e-250	0.347337	0.77	0.671	5.41e-246
CEACAM5	0	0.351164	0.151	0.033	0
ALCAM	2.59e-139	0.352933	0.384	0.294	8.98e-135
ARFGEF3	1.85e-284	0.356638	0.268	0.135	6.4e-280
MT-ND1	0	0.374761	0.982	0.961	0
S100P	2.46e-142	0.375337	0.495	0.414	8.54e-138
GPRC5A	1.47e-215	0.377853	0.375	0.256	5.08e-211
MT-ATP6	0	0.388569	0.998	0.994	0
MT-ND5	0	0.413055	0.988	0.972	0
TACSTD2	0	0.4211	0.618	0.507	0
CEACAM6	3.23e-170	0.424129	0.235	0.14	1.12e-165
KCNQ1OT1	1.29e-52	0.427217	0.267	0.219	4.46e-48
MT-ND4	0	0.440616	0.999	0.999	0
SYTL2	6.55e-281	0.469584	0.509	0.38	2.27e-276
MT-CO1	0	0.498944	0.983	0.953	0
BCAS1	0	0.50613	0.325	0.173	0
GDF15	0	0.723491	0.623	0.39	0
MALAT1	0	0.742799	1	1	0
NEAT1	0	0.816183	0.734	0.59	0
VMP1	0	0.909401	0.937	0.79	0
